# CRI-SPA – a mating based CRISPR-Cas9 assisted method for high-throughput genetic modification of yeast strain libraries

**DOI:** 10.1101/2022.07.19.500587

**Authors:** Helén Olsson, Paul Cachera, Hilde Coumou, Mads L. Jensen, Benjamín J. Sánchez, Tomas Strucko, Marcel van den Broek, Jean-Marc Daran, Michael K. Jensen, Nikolaus Sonnenschein, Michael Lisby, Uffe H. Mortensen

## Abstract

Biological functions are orchestrated by intricate networks of interacting genetic elements. Predicting the interaction landscape remains a challenge for systems biology and the identification of phenotypic maximas would be of great benefit to synthetic biology. Thus, new research tools allowing simple and rapid mapping of sequence to function are required to forward these research fields. Here, we describe CRI-SPA, a method allowing the transfer of a chromosomal genetic feature from a donor strain to arrayed strains in large libraries of *Saccharomyces cerevisiae*. CRI-SPA is based on mating, <u>CRI</u>SPR-Cas9-induced gene conversion and <u>S</u>elective <u>P</u>loidy <u>A</u>blation and is executed within a week. We demonstrate the power of CRI-SPA by transferring four genes responsible for the production of betaxanthin, a yellow biosensor for the morphine precursor L-DOPA, into each strain of the yeast knock-out collection (≈4800 strains), providing a genome-wide overview of the genetic requirements for betaxanthin production. CRI-SPA is fast, highly reproducible, can be massively parallelized with automation and does not require selection for the transferred genetic feature.
