## Supplementary material for "CRI-SPA – a mating based CRISPR-Cas9 assisted method for high-throughput genetic modification of yeast strain libraries": Supp Table 3A Betaxanthin Top Hits

gene	Yield_Rank	Yield_Score	Size_Score	Description
UBC7	1	3.042	-0.497	Ubiquitin conjugating enzyme; involved in the ER-associated protein degradation (ERAD) pathway and in the inner nuclear membrane-associated degradation (INMAD) pathway; requires Cue1p for recruitment to the ER membrane; proposed to be involved in chromatin assembly
COQ2	2	2.972	-0.675	Para hydroxybenzoate polyprenyl transferase; catalyzes the second step in ubiquinone (coenzyme Q) biosynthesis; human COQ2, mutations in which are implicated in an increased risk of mutiple-system atrophy, can complement a yeast coq2 null mutant
CBP6	3	2.904	-0.48	Mitochondrial protein required for translation of the COB mRNA; forms a complex with Cbp3p that binds to mt ribosomes near the polypeptide tunnel exit and promotes efficient translation of the COB mRNA; Cbp3p-Cbp6p complex also interacts with newly synthesized cytochrome b (Cobp) and Cbp4p to promote assembly of Cobp into the cytochrome bc1 complex; Cbp3p-Cbp6p complex is sequestered if assembly …
SHY1	4	2.869	-0.827	Mitochondrial inner membrane protein required for complex IV assembly; associates with complex IV assembly intermediates and complex III/complex IV supercomplexes; similar to human SURF1 involved in Leigh Syndrome; complex IV is also known as cytochrome c oxidase
PET100	5	2.791	-0.886	Chaperone that facilitates the assembly of cytochrome c oxidase; integral to the mitochondrial inner membrane; interacts with a subcomplex of subunits VII, VIIa, and VIII (Cox7p, Cox9p, and Cox8p) but not with the holoenzyme
SEC28	6	2.764	-0.426	Epsilon-COP subunit of the coatomer; regulates retrograde Golgi-to-ER protein traffic; stabilizes Cop1p, the alpha-COP and the coatomer complex; non-essential for cell growth; protein abundance increases in response to DNA replication stress
MRPL7	7	2.717	-0.55	Mitochondrial ribosomal protein of the large subunit; MRPL7 produces both YmL5 and YmL7, which are two different modified forms of the same protein
MRM1	8	2.636	-1.035	Ribose methyltransferase; modifies a functionally critical, conserved nucleotide in mitochondrial 21S rRNA
MTG2	9	2.632	-0.86	Putative GTPase; member of the Obg family; peripheral protein of the mitochondrial inner membrane that associates with the large ribosomal subunit; required for mitochondrial translation, possibly via a role in ribosome assembly
PET54	10	2.629	-0.689	Mitochondrial inner membrane protein; binds to the 5' UTR of the COX3 mRNA to activate its translation together with Pet122p and Pet494p; also binds to the COX1 Group I intron AI5 beta to facilitate exon ligation during splicing
SSM4	11	2.619	0.037	Membrane-embedded ubiquitin-protein ligase; ER and inner nuclear membrane localized RING-CH domain E3 ligase involved in ER-associated protein degradation (ERAD); targets misfolded cytosolic/nucleoplasmic domains of soluble and membrane embedded proteins (ERAD-C) and a transmembrane domain containing substrate (ERAD-M), Sbh2p; C-terminal element (CTE), conserved in human ortholog MARCH10/TEB4, de…
COQ5	12	2.619	-0.893	2-hexaprenyl-6-methoxy-1,4-benzoquinone methyltransferase; involved in ubiquinone (Coenzyme Q) biosynthesis; localizes to the matrix face of the mitochondrial inner membrane in a large complex with other ubiquinone biosynthetic enzymes; respiratory defect of the null mutant is partially complemented by human COQ5
COQ10	13	2.61	-0.327	Coenzyme Q (ubiquinone) binding protein; functions in the delivery of Q6 to its proper location for electron transport during respiration; START domain protein with homologs in bacteria and eukaryotes; respiratory growth defect of the null mutant is functionally complemented by human COQ10A
CBS2	14	2.61	-1.409	Mitochondrial translational activator of the COB mRNA; interacts with translating ribosomes, acts on the COB mRNA 5'-untranslated leader
PET111	15	2.608	-0.319	Mitochondrial translational activator specific for the COX2 mRNA; located in the mitochondrial inner membrane
ABF2	16	2.603	-0.512	Mitochondrial DNA-binding protein; involved in mitochondrial DNA replication and recombination, member of HMG1 DNA-binding protein family; activity may be regulated by protein kinase A phosphorylation; ABF2 has a paralog, IXR1, that arose from the whole genome duplication; human homolog TFAM can complement yeast abf2 mutant, rescuing the loss-of-mitochondrial DNA phenotype in a yeast abf2 strain
MSS2	17	2.586	-0.681	Peripherally bound inner membrane protein of the mitochondrial matrix; involved in membrane insertion of C-terminus of Cox2p, interacts genetically and physically with Cox18p
PET494	18	2.577	-1.028	Mitochondrial translational activator specific for the COX3 mRNA; acts together with Pet54p and Pet122p; located in the mitochondrial inner membrane
SCO1	19	2.576	-0.884	Copper-binding protein of mitochondrial inner membrane; required for cytochrome c oxidase activity and respiration; may function to deliver copper to cytochrome c oxidase; similar to thioredoxins; SCO1 has a paralog, SCO2, that arose from the whole genome duplication
RRG8	20	2.545	-1.354	hypothetical protein; required for mitochondrial genome maintenance; null mutation results in a decrease in plasma membrane electron transport
MRPL51	21	2.537	-1.363	Mitochondrial ribosomal protein of the large subunit
CBP2	22	2.533	-0.858	Required for splicing of the group I intron bI5 of the COB pre-mRNA; nuclear-encoded mitochondrial protein that binds to the RNA to promote splicing; also involved in but not essential for splicing of the COB bI2 intron and the intron in the 21S rRNA gene
CYC3	23	2.505	-0.656	Cytochrome c heme lyase (holocytochrome c synthase); attaches heme to apo-cytochrome c (Cyc1p or Cyc7p) in mitochondrial intermembrane space; human homolog HCCS implicated in microphthalmia with linear skin defects (MLS), and can complement yeast null mutant
IRC19	24	2.505	-0.827	hypothetical protein; YLL033W is not an essential gene but mutant is defective in spore formation; null mutant displays increased levels of spontaneous Rad52p foci
DIA4	25	2.504	-0.491	Probable mitochondrial seryl-tRNA synthetase; mutant displays increased invasive and pseudohyphal growth
MNE1	26	2.484	-0.522	Protein involved in splicing Group I aI5-beta intron from COX1 mRNA; mitochondrial matrix protein
MRH4	27	2.466	-0.769	Mitochondrial ATP-dependent RNA helicase of the DEAD-box family; required for assembly of the large subunit of mitochondrial ribosomes; binds to the large subunit rRNA, 21S_rRNA; localizes to the matrix face of the mitochondrial inner membrane and associates with the large subunit precursor and with mature ribosomes
IFM1	28	2.453	-0.497	Mitochondrial translation initiation factor 2
QCR7	29	2.45	-0.566	Subunit 7 of ubiquinol cytochrome-c reductase (Complex III); Complex III is a component of the mitochondrial inner membrane electron transport chain; oriented facing the mitochondrial matrix; N-terminus appears to play a role in complex assembly
MRPL8	30	2.449	-0.629	Mitochondrial ribosomal protein of the large subunit
MLS1	31	2.437	-0.677	Malate synthase, enzyme of the glyoxylate cycle; involved in utilization of non-fermentable carbon sources; expression is subject to carbon catabolite repression; localizes in peroxisomes during growth on oleic acid, otherwise cytosolic; can accept butyryl-CoA as acyl-CoA donor in addition to traditional substrate acetyl-CoA
CUE3	32	2.429	-0.428	hypothetical protein; has a CUE domain that binds ubiquitin, which may facilitate intramolecular monoubiquitination
SLS1	33	2.423	-0.696	Mitochondrial membrane protein; coordinates expression of mitochondrially-encoded genes; may facilitate delivery of mRNA to membrane-bound translation machinery
PET130	34	2.404	-0.807	Protein required for respiratory growth; the authentic, non-tagged protein is detected in highly purified mitochondria in high-throughput studies
COX18	35	2.387	-0.9	Protein required for membrane insertion of C-terminus of Cox2p; mitochondrial integral inner membrane protein; interacts genetically and physically with Mss2p and Pnt1p; similar to S. cerevisiae Oxa1, N. crassa Oxa2p, and E. coli YidC; respiratory defect of the null mutant is functionally complemented by human COX18 carrying the N-terminal 54 amino acids of S. cerevisiae Cox18p
COX23	36	2.386	-0.649	Protein that functions in mitochondrial copper homeostasis; mitochondrial intermembrane space protein; essential for functional cytochrome oxidase expression; homologous to Cox17p; contains twin cysteine-x9-cysteine motifs
HAP2	37	2.383	-0.38	Subunit of the Hap2p/3p/4p/5p CCAAT-binding complex; complex is heme-activated and glucose-repressed; complex is a transcriptional activator and global regulator of respiratory gene expression; contains sequences sufficient for both complex assembly and DNA binding; respiratory defect of the null mutant is functionally complemented by human NFYA
COQ3	38	2.382	-0.695	O-methyltransferase; catalyzes two different O-methylation steps in ubiquinone (Coenzyme Q) biosynthesis; component of a mitochondrial ubiquinone-synthesizing complex; phosphoprotein
COQ4	39	2.379	-0.98	Protein with a role in ubiquinone (Coenzyme Q) biosynthesis; possibly functioning in stabilization of Coq7p; located on matrix face of mitochondrial inner membrane; component of a mitochondrial ubiquinone-synthesizing complex; human homolog COQ4 can complement yeast coq4 null mutant
PET112	40	2.375	-1.213	Subunit of the trimeric GatFAB AmidoTransferase(AdT) complex; involved in the formation of Q-tRNAQ; mutation is functionally complemented by the bacterial GatB ortholog
MSR1	41	2.362	-1.131	Mitochondrial arginyl-tRNA synthetase; mutations in human ortholog are associated with pontocerebellar hypoplasia type 6; MSR1 has a paralog, YDR341C, that arose from the whole genome duplication
COQ6	42	2.359	-0.619	Flavin-dependent monooxygenase involved in ubiquinone biosynthesis; responsible for hydroxylation at position C5 and deamination at C4 during ubiquinone (Coenzyme Q) biosynthesis; localizes to matrix face of mitochondrial inner membrane in a large complex with other ubiquinone biosynthetic enzymes; human homolog COQ6 can complement yeast null mutant and is implicated in steroid-resistant nephroti…
CCM1	43	2.357	-0.696	Mitochondrial 15S rRNA-binding protein; required for intron removal of COB and COX1 pre-mRNAs; has separable roles in stabilizing mitochondrial 15S rRNA and in maturation of the COB and COX1 mRNAs; contains pentatricopeptide repeat (PPR) motifs; mutant is respiratory deficient and has defective plasma membrane electron transport
COX19	44	2.353	-0.773	Protein required for cytochrome c oxidase assembly; located in the cytosol and mitochondrial intermembrane space; putative copper metallochaperone that delivers copper to cytochrome c oxidase; contains twin cysteine-x9-cysteine motifs
CUE1	45	2.348	-0.202	Ubiquitin-binding protein; ER membrane protein that recruits and integrates the ubiquitin-conjugating enzyme Ubc7p into ER membrane-bound ubiquitin ligase complexes that function in the ER-associated degradation (ERAD) pathway for misfolded proteins; contains a CUE domain that binds ubiquitin to facilitate intramolecular monoubiquitination and to promote diubiquitin elongation, facilitating polyu…
MRPL32	46	2.343	-1.177	Mitochondrial ribosomal protein of the large subunit; protein abundance increases in response to DNA replication stress
CYT2	47	2.337	-0.941	Cytochrome c1 heme lyase; involved in maturation of cytochrome c1, which is a subunit of the mitochondrial ubiquinol-cytochrome-c reductase; links heme covalently to apocytochrome c1; human homolog HCCS can complement yeast cyt2 null mutant
MRPL38	48	2.335	-1.015	Mitochondrial ribosomal protein of the large subunit; appears as two protein spots (YmL34 and YmL38) on two-dimensional SDS gels; protein abundance increases in response to DNA replication stress
MSF1	49	2.326	-0.985	Mitochondrial phenylalanyl-tRNA synthetase; active as a monomer, unlike the cytoplasmic subunit which is active as a dimer complexed to a beta subunit dimer; similar to the alpha subunit of E. coli phenylalanyl-tRNA synthetase
EXO5	50	2.326	-0.697	Mitochondrial 5'-3' exonuclease and sliding exonuclease; required for mitochondrial genome maintenance; distantly related to the RecB nuclease domain of bacterial RecBCD recombinases; may be regulated by the transcription factor Ace2
MEF2	51	2.321	-0.801	Mitochondrial elongation factor involved in translational elongation
CBT1	52	2.314	-0.529	Protein involved in 5' RNA end processing; substrates include mitochondrial COB, 15S_rRNA, and RPM1 transcripts; may also have a role in 3' end processing of the COB pre-mRNA; displays genetic interaction with cell cycle-regulated kinase Dbf2p
YER140W	53	2.311	-1.029	Integral membrane protein of the ER; forms an ER-membrane associated protein complex with Slp1p; identified along with SLP1 in a screen for mutants defective in the unfolded protein response (UPR); proposed to function in the folding of integral membrane proteins; interacts genetically with MPS3; the authentic, non-tagged protein is detected in highly purified mitochondria in high-throughput stud…
CAT5	54	2.302	-1.198	Protein required for ubiquinone (Coenzyme Q) biosynthesis; localizes to the matrix face of the mitochondrial inner membrane in a large complex with ubiquinone biosynthetic enzymes; required for gluconeogenic gene activation
MIP1	55	2.301	-1.267	Mitochondrial DNA polymerase gamma; single subunit of mitochondrial DNA polymerase in yeast, in contrast to metazoan complex of catalytic and accessory subunits; polymorphic in yeast, petites occur more frequently in some lab strains; human ortholog POLG complements yeast mip1 mutant; mutations in human POLG associated with Alpers-Huttenlocher syndrome (AHS), progressive external ophthalmoplegia …
MRPL17	56	2.295	-1.013	Mitochondrial ribosomal protein of the large subunit
TDH1	57	2.283	-0.565	Glyceraldehyde-3-phosphate dehydrogenase (GAPDH), isozyme 1; involved in glycolysis and gluconeogenesis; tetramer that catalyzes the reaction of glyceraldehyde-3-phosphate to 1,3 bis-phosphoglycerate; detected in the cytoplasm and cell wall; protein abundance increases in response to DNA replication stress; GAPDH-derived antimicrobial peptides secreted by S. cerevisiae are active against a wide v…
SLM3	58	2.283	-0.83	tRNA-specific 2-thiouridylase; responsible for 2-thiolation of the wobble base of mitochondrial tRNAs; human homolog TRMU is implicated in myoclonus epilepsy associated with ragged red fibers (MERRF), and can complement yeast null mutant
SHM1	60	2.268	-1.105	Mitochondrial serine hydroxymethyltransferase; converts serine to glycine plus 5,10 methylenetetrahydrofolate; involved in generating precursors for purine, pyrimidine, amino acid, and lipid biosynthesis; reverse reaction generates serine
MRP20	59	2.268	-1.52	Mitochondrial ribosomal protein of the large subunit
RRG9	61	2.266	-1.321	hypothetical protein; null mutant lacks mitochondrial DNA and cannot grow on glycerol; the authentic, non-tagged protein is detected in highly purified mitochondria in high-throughput studies
MRPS5	62	2.261	-1.451	Mitochondrial ribosomal protein of the small subunit
COQ9	63	2.252	-1.131	Protein required for ubiquinone biosynthesis and respiratory growth; localizes to matrix face of mitochondrial inner membrane in a large complex with ubiquinone biosynthetic enzymes; ubiquinone is also known as coenzyme Q; human homolog COQ9 can complement yeast coq9 null mutant
AMS1	64	2.244	-0.932	Vacuolar alpha mannosidase; involved in free oligosaccharide (fOS) degradation; delivered to the vacuole in a novel pathway separate from the secretory pathway
PIM1	65	2.226	-1.184	ATP-dependent Lon protease; involved in degradation of misfolded proteins in mitochondria; required for biogenesis and maintenance of mitochondria
MRPL9	66	2.225	-1.554	Mitochondrial ribosomal protein of the large subunit
COR1	67	2.214	-1.059	Core subunit of the ubiquinol-cytochrome c reductase complex; the ubiquinol-cytochrome c reductase complex (bc1 complex) is a component of the mitochondrial inner membrane electron transport chain
CBS1	68	2.212	-0.634	Mitochondrial translational activator of the COB mRNA; membrane protein that interacts with translating ribosomes, acts on the COB mRNA 5'-untranslated leader
MRPL11	70	2.207	-1.275	Mitochondrial ribosomal protein of the large subunit; localizes to vacuole in response to H2O2
HER2	69	2.207	-1.548	Subunit of the trimeric GatFAB AmidoTransferase(AdT) complex; involved in the formation of Q-tRNAQ; required for remodeling of ER caused by Hmg2p overexpression; similar to bacterial GatA glutamyl-tRNA amidotransferase
MRPL23	71	2.187	-1.071	Mitochondrial ribosomal protein of the large subunit; localizes to vacuole in response to H2O2
QCR2	72	2.176	-0.7	Subunit 2 of ubiquinol cytochrome-c reductase (Complex III); Complex III is a component of the mitochondrial inner membrane electron transport chain; phosphorylated; transcription is regulated by Hap1p, Hap2p/Hap3p, and heme
MRP51	73	2.175	-1.058	Mitochondrial ribosomal protein of the small subunit; MRP51 exhibits genetic interactions with mutations in the COX2 and COX3 mRNA 5'-untranslated leader sequences
MTF2	74	2.174	-0.928	Mitochondrial protein that interacts with mitochondrial RNA polymerase; interacts with an N-terminal region of mitochondrial RNA polymerase (Rpo41p) and couples RNA processing and translation to transcription
QRI5	76	2.166	-0.872	Mitochondrial inner membrane protein; required for accumulation of spliced COX1 mRNA; may have an additional role in translation of COX1 mRNA
COX6	75	2.166	-0.797	Subunit VI of cytochrome c oxidase (Complex IV); Complex IV is the terminal member of the mitochondrial inner membrane electron transport chain; expression is regulated by oxygen levels
PET117	77	2.164	-0.752	Protein required for assembly of cytochrome c oxidase
COX7	78	2.149	-0.525	Subunit VII of cytochrome c oxidase (Complex IV); Complex IV is the terminal member of the mitochondrial inner membrane electron transport chain
RSM24	79	2.138	-1.767	Mitochondrial ribosomal protein of the small subunit
MRPL3	80	2.131	-0.456	Mitochondrial ribosomal protein of the large subunit; located in close proximity to the polypeptide exit channel of the ribosome; mutations in human homolog MRPL44 cause childhood cardiomyopathy; human MRPL44 deficiency results in inefficient assembly of the mitochondrial ribosome, and in tissue-specific respiratory chain deficiency, manifesting as either Complex I+Complex IV or Complex IV defici…
AIM10	81	2.117	-1.495	Protein with similarity to tRNA synthetases; non-tagged protein is detected in purified mitochondria; null mutant is viable and displays elevated frequency of mitochondrial genome loss
MSM1	82	2.107	-0.774	Mitochondrial methionyl-tRNA synthetase (MetRS); functions as a monomer in mitochondrial protein synthesis; functions similarly to cytoplasmic MetRS although the cytoplasmic form contains a zinc-binding domain not found in Msm1p
PET123	83	2.093	-1.199	Mitochondrial ribosomal protein of the small subunit; PET123 exhibits genetic interactions with PET122, which encodes a COX3 mRNA-specific translational activator
MSD1	84	2.087	-0.755	Mitochondrial aspartyl-tRNA synthetase; required for acylation of aspartyl-tRNA; yeast and bacterial aspartyl-, asparaginyl-, and lysyl-tRNA synthetases contain regions with high sequence similarity, suggesting a common ancestral gene
CBP4	85	2.07	0.02	Mitochondrial protein required for assembly of cytochrome bc1 complex; interacts with the Cbp3p-Cbp6p complex and newly synthesized cytochrome b (Cobp) to promote assembly of Cobp into the cytochrome bc1 complex
CYT1	86	2.068	-1.16	Cytochrome c1; component of the mitochondrial respiratory chain; expression is regulated by the heme-activated, glucose-repressed Hap2p/3p/4p/5p CCAAT-binding complex
MRPL13	87	2.066	-1.258	Mitochondrial ribosomal protein of the large subunit; not essential for mitochondrial translation
MSW1	88	2.063	-1.232	Mitochondrial tryptophanyl-tRNA synthetase
HAP5	89	2.054	-0.327	Subunit of the Hap2p/3p/4p/5p CCAAT-binding complex; complex is heme-activated and glucose repressed; complex is a transcriptional activator and global regulator of respiratory gene expression; required for assembly and DNA binding activity of the complex
ATP11	90	2.052	-0.832	Molecular chaperone; required for the assembly of alpha and beta subunits into the F1 sector of mitochondrial F1F0 ATP synthase; N-terminally propionylated in vivo
OCT1	91	2.045	-1.439	Mitochondrial intermediate peptidase; cleaves destabilizing N-terminal residues of a subset of proteins upon import, after their cleavage by mitochondrial processing peptidase (Mas1p-Mas2p); may contribute to mitochondrial iron homeostasis
QCR8	92	2.041	-1.648	Subunit 8 of ubiquinol cytochrome-c reductase (Complex III); Complex III is a component of the mitochondrial inner membrane electron transport chain; oriented facing the intermembrane space; expression is regulated by Abf1p and Cpf1p
MRPS35	93	2.037	-1.175	Mitochondrial ribosomal protein of the small subunit; null mutant does not grow on glycerol, is sensitive to 2,4-dichlorophenol, and accumulates large lipid droplets
COX10	94	2.036	-0.865	Heme A:farnesyltransferase; catalyzes first step in conversion of protoheme to heme A prosthetic group required for cytochrome c oxidase activity; human ortholog COX10 can complement yeast cox10 null mutant; human ortholog COX10 is associated with mitochondrial disorders
SEM1	95	2.026	-1.384	19S proteasome regulatory particle lid subcomplex component; role in Ub-dependent proteolysis and proteasome stability; involved in TREX-2 mediated mRNA export, and in the prevention of transcription-associated genome instability; ubiquitinated by Nedd4-like E3-ligase, Rsp5p; human ortholog DSS1, a BRCA1 binding protein implicated in cancer, complements the yeast null; drives trinucleotide repeat…
TUF1	96	2.025	-1.595	Mitochondrial translation elongation factor Tu (EF-Tu); involved in fundamental pathway of mtDNA homeostasis; comprises both GTPase and guanine nucleotide exchange factor activities, while these activities are found in separate proteins in S. pombe and humans; rare mutations in human mitochondrial elongation factor Tu (EFTu) associated with severe lactic acidosis, rapidly progressive fatal enceph…
MSS51	97	2.017	-0.727	Specific translational activator for the mitochondrial COX1 mRNA; loosely associated with the matrix face of the mitochondrial inner membrane; localizes to vacuole membrane in response to H2O2; influences both COX1 mRNA translation and Cox1p assembly into cytochrome c oxidase; binds to heme B, which may be a mechanism for sensing oxygen levels in order to regulate cytochrome c oxidase biogenesis
COX12	98	2.015	-0.505	Subunit VIb of cytochrome c oxidase; cytochrome c oxidase is also known as respiratory Complex IV and is the terminal member of the mitochondrial inner membrane electron transport chain; required for assembly of cytochrome c oxidase but not required for activity after assembly; phosphorylated; easily released from the intermembrane space, suggesting a loose association with Complex IV
IMG2	99	2.009	-1.157	Mitochondrial ribosomal protein of the large subunit; conserved in metazoa, with similarity to human mitochondrial ribosomal protein MRPL49
MRPL16	100	2.004	-1.273	Mitochondrial ribosomal protein of the large subunit; homologous to bacterial L16 ribosomal protein; synthetic lethality with hac1 mutation suggests a possible role in synthesis of precursors for protein glycosylation
MRPL20	102	1.993	-1.31	Mitochondrial ribosomal protein of the large subunit
BCS1	101	1.993	-0.592	Protein translocase and chaperone required for Complex III assembly; member of the AAA ATPase family; forms a homo-oligomeric complex in the mitochondrial inner membrane that translocates the C-terminal domain of Rip1p from the matrix across the inner membrane and delivers it to an assembly intermediate of respiratory Complex III; also required for assembly of the Qcr10p subunit; mutation is func…
POR1	103	1.99	-1.249	Mitochondrial porin (voltage-dependent anion channel); outer membrane protein required for maintenance of mitochondrial osmotic stability and mitochondrial membrane permeability; couples the glutathione pools of the intermembrane space (IMS) and the cytosol; interacts with Om45 and Om14 in the outer membrane; phosphorylated; protein abundance increases in response to DNA replication stress
MRP49	104	1.989	-0.538	Mitochondrial ribosomal protein of the large subunit; not essential for mitochondrial translation
YGR102C	105	1.985	-1.54	Subunit of the trimeric GatFAB AmidoTransferase(AdT) complex; involved in the formation of Q-tRNAQ; transposon insertion mutant is salt sensitive and null mutant has growth defects; non-tagged protein is detected in purified mitochondria
HAP3	106	1.967	-0.26	Subunit of the Hap2p/3p/4p/5p CCAAT-binding complex; complex is heme-activated and glucose-repressed; complex is a transcriptional activator and global regulator of respiratory gene expression; contains sequences contributing to both complex assembly and DNA binding
MRPL10	107	1.955	-1.466	Mitochondrial ribosomal protein of the large subunit; appears as two protein spots (YmL10 and YmL18) on two-dimensional SDS gels
MRPL37	108	1.939	-1.716	Mitochondrial ribosomal protein of the large subunit
QCR9	109	1.92	-0.362	Subunit 9 of ubiquinol cytochrome-c reductase (Complex III); Complex III is a component of the mitochondrial inner membrane electron transport chain; required for electron transfer at the ubiquinol oxidase site of the complex
MHR1	110	1.911	-1.293	Mitochondrial ribosomal protein of the large subunit; also involved in homologous recombination in mitochondria; required for recombination-dependent mtDNA partitioning; involved in stimulation of mitochondrial DNA replication in response to oxidative stress
MRPL1	111	1.909	-0.802	Mitochondrial ribosomal protein of the large subunit
PET309	112	1.906	-1.467	Specific translational activator for the COX1 mRNA; binds to the COX1 mRNA; also influences stability of intron-containing COX1 primary transcripts; localizes to the mitochondrial inner membrane; contains 12 pentatricopeptide repeats (PPRs)
SLM5	113	1.898	-1.4	Mitochondrial asparaginyl-tRNA synthetase
MEF1	114	1.892	-1.014	Mitochondrial elongation factor involved in translational elongation
MRPL49	115	1.877	-1.347	Mitochondrial ribosomal protein of the large subunit
SWS2	116	1.866	-1.373	Putative mitochondrial ribosomal protein of the small subunit; has similarity to E. coli S13 ribosomal protein; participates in controlling sporulation efficiency; localizes to vacuole in response to H2O2
QRI7	117	1.859	-0.578	Protein involved in threonylcarbamoyl adenosine biosynthesis; Sua5p and Qri7p are necessary and sufficient for RNA t6A modification in vitro; highly conserved mitochondrial protein; essential for t6A modification of mitochondrial tRNAs that decode ANN codons; similar to Kae1p and E. coli YgjD, both of which are also required for tRNA t6A modification; when directed to the cytoplasm, complements t…
ATP22	118	1.849	-0.917	Specific translational activator for the mitochondrial ATP6 mRNA; Atp6p encodes a subunit of F1F0 ATP synthase; localized to the mitochondrial inner membrane
RSM22	119	1.844	-1.352	Mitochondrial ribosomal protein of the small subunit; also predicted to be an S-adenosylmethionine-dependent RNA methyltransferase
ATP18	120	1.844	-1.355	Subunit of the mitochondrial F1F0 ATP synthase; F1F0 ATP synthase is a large, evolutionarily conserved enzyme complex required for ATP synthesis; termed subunit I or subunit j; does not correspond to known ATP synthase subunits in other organisms
MRP21	121	1.833	-1.59	Mitochondrial ribosomal protein of the small subunit; MRP21 exhibits genetic interactions with mutations in the COX2 and COX3 mRNA 5'-untranslated leader sequences
ATP23	122	1.817	-0.698	Putative metalloprotease of the mitochondrial inner membrane; required for processing of Atp6p; has an additional role in assembly of the F0 sector of the F1F0 ATP synthase complex; substrate of the Mia40p-Erv1p disulfide relay system, and folding is assisted by Mia40p
MSS116	123	1.788	-1.112	Mitochondrial transcription elongation factor; DEAD-box protein; required for efficient splicing of mitochondrial Group I and II introns; non-polar RNA helicase that also facilities strand annealing; promotes RNA folding by stabilizing an early assembly intermediate
MRPL22	124	1.771	-0.935	Mitochondrial ribosomal protein of the large subunit
MRP7	125	1.769	-1.312	Mitochondrial ribosomal protein of the large subunit
IMP1	126	1.758	-0.702	Catalytic subunit of mitochondrial inner membrane peptidase complex; required for maturation of mitochondrial proteins of the intermembrane space; complex contains two catalytic subunits (Imp1p and Imp2p that differ in substrate specificty) and Som1p
UBX4	127	1.755	-0.772	UBX domain-containing protein that interacts with Cdc48p; involved in degradation of polyubiquitinated proteins via the ERAD (ER-associated degradation) pathway; modulates the Cdc48p-Nplp-Ufd1p AAA ATPase complex during its role in delivery of misfolded proteins to the proteasome; protein abundance increases in response to DNA replication stress
MRPL35	128	1.737	-1.528	Mitochondrial ribosomal protein of the large subunit
RIM101	129	1.734	-0.854	Cys2His2 zinc-finger transcriptional repressor; involved in alkaline responsive gene repression as part of adaptation to alkaline conditions; involved in cell wall assembly; required for alkaline pH-stimulated haploid invasive growth and sporulation; activated by alkaline-dependent proteolytic processing which results in removal of the C-terminal tail; similar to A. nidulans PacC
MRPL4	130	1.728	-1.675	Mitochondrial ribosomal protein of the large subunit; homolog of prokaryotic L29 ribosomal protein; located at the ribosomal tunnel exit
COX20	132	1.703	-0.164	Mitochondrial inner membrane protein; required for proteolytic processing of Cox2p and its assembly into cytochrome c oxidase
COX11	133	1.68	-0.744	Protein required for delivery of copper to Cox1p; mitochondrial inner membrane protein; association with mitochondrial ribosomes suggests that copper delivery may occur during translation of Cox1p
PPA2	134	1.663	-1.252	Mitochondrial inorganic pyrophosphatase; required for mitochondrial function and possibly involved in energy generation from inorganic pyrophosphate; human ortholog, PPA2, functionally complements the null mutant; mutations in human PPA2 cause a mitochondrial disease resulting in sudden unexpected cardiac arrest in infants
MRPL33	135	1.64	-1.337	Mitochondrial ribosomal protein of the large subunit
BUG1	136	1.638	-0.163	Cis-golgi localized protein involved in ER to Golgi transport; forms a complex with the mammalian GRASP65 homolog, Grh1p; mutants are compromised for the fusion of ER-derived vesicles with Golgi membranes
NRP1	137	1.631	-0.873	Putative RNA binding hypothetical protein; localizes to stress granules induced by glucose deprivation; predicted to be involved in ribosome biogenesis
RPO41	138	1.629	-1.276	Mitochondrial RNA polymerase; single subunit enzyme similar to those of T3 and T7 bacteriophages; requires a specificity subunit encoded by MTF1 for promoter recognition; Mtf1p interacts with and stabilizes the Rpo41p-promoter complex, enhancing DNA bending and melting to facilitate pre-initiation open complex formation; Rpo41p also synthesizes RNA primers for mitochondrial DNA replication
YPL183W	140	1.624	-0.494	No Description Found
MRPL15	139	1.624	-1.643	Mitochondrial ribosomal protein of the large subunit
AIM31	141	1.607	-0.271	No Description Found
YMR244C-A	142	1.604	0.675	Protein involved in cytochrome c oxidase (Complex IV) assembly; involved in delivery of copper to Complex IV; also required for efficient formation of respiratory supercomplexes comprised of Complexes III and IV; localizes to the mitochondrial intermembrane space; ortholog implicated in cardiac defects in zebrafish and human; transcription is induced in response to the DNA-damaging agent MMS; pro…
MRP10	143	1.555	-1.029	Mitochondrial ribosomal protein of the small subunit; contains twin cysteine-x9-cysteine motifs; oxidized by Mia40p during import into mitochondria
OMS1	144	1.537	-0.217	Protein integral to the mitochondrial membrane; has a conserved methyltransferase motif and is predicted to be an RNA methyltransferase; multicopy suppressor of respiratory defects caused by OXA1 mutations
ATP2	145	1.525	-0.564	Beta subunit of the F1 sector of mitochondrial F1F0 ATP synthase; which is a large, evolutionarily conserved enzyme complex required for ATP synthesis; F1 translationally regulates ATP6 and ATP8 expression to achieve a balanced output of ATP synthase genes encoded in nucleus and mitochondria; phosphorylated
MRPS12	146	1.521	-1.167	Mitochondrial protein; may interact with ribosomes based on co-purification experiments; similar to E. coli and human mitochondrial S12 ribosomal proteins
GDT1	147	1.506	0.085	Calcium transporter localized to the cis- and medial-Golgi apparatus; required for protein glycosylation; GFP-fusion protein localizes to the vacuole; TMEM165, a human gene which causes Congenital Disorders of Glycosylation is orthologous and functionally complements the null allele; expression pattern and physical interactions suggest a possible role in ribosome biogenesis; expression reduced in…
RML2	148	1.482	-1.504	Mitochondrial ribosomal protein of the large subunit (L2); has similarity to E. coli L2 ribosomal protein; mutant allele (fat21) causes inability to utilize oleate, and induce oleic acid oxidation; may interfere with activity of the Adr1p transcription factor
MAK10	149	1.481	-0.222	Non-catalytic subunit of the NatC N-terminal acetyltransferase; required for replication of dsRNA virus; expression is glucose-repressible; human NatC ortholog, Naa35, requires co-expression of the human catalytic subunit, Naa30, to functionally complement the null allele
UFO1	150	1.478	-0.485	F-box receptor protein; subunit of the Skp1-Cdc53-F-box receptor (SCF) E3 ubiquitin ligase complex; binds to phosphorylated Ho endonuclease, allowing its ubiquitination by SCF and subsequent degradation
OST4	151	1.476	-1.58	Subunit of the oligosaccharyltransferase complex of the ER lumen; complex catalyzes protein asparagine-linked glycosylation; type I membrane protein required for incorporation of Ost3p or Ost6p into the OST complex
MRPL40	152	1.472	-1.533	Mitochondrial ribosomal protein of the large subunit
RSM19	153	1.418	-1.292	Mitochondrial ribosomal protein of the small subunit; has similarity to E. coli S19 ribosomal protein
MAC1	154	1.417	-0.609	Copper-sensing transcription factor; involved in regulation of genes required for high affinity copper transport; required for regulation of yeast copper genes in response to DNA-damaging agents; undergoes changes in redox state in response to changing levels of copper or MMS
COX16	155	1.399	-1.817	Mitochondrial inner membrane protein; required for assembly of cytochrome c oxidase
PET127	156	1.394	-0.32	Protein with a role in 5'-end processing of mitochondrial RNAs; located in the mitochondrial membrane
VAM3	157	1.389	0.004	Syntaxin-like vacuolar t-SNARE; functions with Vam7p in vacuolar protein trafficking; mediates docking/fusion of late transport intermediates with the vacuole; has an acidic di-leucine sorting signal and C-terminal transmembrane region
YJR120W	158	1.384	-0.499	hypothetical protein; essential for growth under anaerobic conditions; mutation causes decreased expression of ATP2, impaired respiration, defective sterol uptake, and altered levels/localization of ABC transporters Aus1p and Pdr11p
RPN4	159	1.379	-0.327	Transcription factor that stimulates expression of proteasome genes; Rpn4p levels are in turn regulated by the 26S proteasome in a negative feedback control mechanism; RPN4 is transcriptionally regulated by various stress responses; relative distribution to the nucleus increases upon DNA replication stress
ATP12	160	1.378	-0.901	Assembly factor for F1 sector of mitochondrial F1F0 ATP synthase; conserved protein; required for assembly of alpha and beta subunits into F1 sector of mitochondrial F1F0 ATP synthase; human homolog ATPAF2 can complement yeast atp12 mutant; mutation of human homolog reduces active ATP synthase levels and is associated with the disorder ATPAF2 deficiency
MAK3	161	1.367	0.395	Catalytic subunit of the NatC type N-terminal acetyltransferase (NAT); involved in subcellular targeting of select N-terminally acetylated substrates to the Golgi apparatus (Arl3p and Grh1p) and the inner nuclear membrane (Trm1p); required for replication of dsRNA virus; human NatC ortholog, Naa60, functionally complements the null, requiring either auxiliary subunit Mak10p or co-expression of hu…
SSN3	162	1.361	-0.651	Cyclin-dependent protein kinase; component of RNA polymerase II holoenzyme; involved in phosphorylation of the RNA polymerase II C-terminal domain; involved in glucose repression
CYC2	163	1.337	-0.348	Mitochondrial peripheral inner membrane protein; contains a FAD cofactor in a domain exposed in the intermembrane space; exhibits redox activity in vitro; likely participates in ligation of heme to acytochromes c and c1 (Cyc1p and Cyt1p)
COX8	164	1.336	0.048	Subunit VIII of cytochrome c oxidase (Complex IV); Complex IV is the terminal member of the mitochondrial inner membrane electron transport chain
CRD1	165	1.328	0.085	Cardiolipin synthase; produces cardiolipin, which is a phospholipid of the mitochondrial inner membrane that is required for normal mitochondrial membrane potential and function and for correct integration of membrane-multispanning proteins into the mitochondrial outer membrane; required to maintain tubular mitochondrial morphology and functions in mitochondrial fusion; also required for normal v…
PRY1	166	1.32	0.343	Sterol binding protein involved in the export of acetylated sterols; secreted glycoprotein and member of the CAP protein superfamily (cysteine-rich secretory proteins (CRISP), antigen 5, and pathogenesis related 1 proteins); sterol export function is redundant with that of PRY2; may be involved in detoxification of hydrophobic compounds; PRY1 has a paralog, PRY2, that arose from the whole genome …
ATP7	167	1.293	-1.563	Subunit d of the stator stalk of mitochondrial F1F0 ATP synthase; F1F0 ATP synthase is a large, evolutionarily conserved enzyme complex required for ATP synthesis
YER084W	168	1.287	-0.02	hypothetical protein; expressed at both mRNA and protein levels
MRPS8	169	1.283	-1.335	Mitochondrial ribosomal protein of the small subunit
NIP100	170	1.273	-1.064	Large subunit of the dynactin complex; dynactin is involved in partitioning the mitotic spindle between mother and daughter cells; putative ortholog of mammalian p150(glued)
COG1	171	1.27	-1.577	Essential component of the conserved oligomeric Golgi complex; a cytosolic tethering complex (Cog1p through Cog8p) that functions in protein trafficking to mediate fusion of transport vesicles to Golgi compartments
YGL079W	172	1.269	-0.154	Subunit of the BLOC-1 complex involved in endosomal maturation; null mutant is sensitive to drug inducing secretion of vacuolar cargo; GFP-fusion protein localizes to the endosome
ICP55	173	1.267	0.084	Mitochondrial aminopeptidase; cleaves the N termini of at least 38 imported proteins after cleavage by the mitochondrial processing peptidase (MPP), thereby increasing their stability; member of the aminopeptidase P family
YDR493W	174	1.25	-0.135	Protein required for assembly of the cytochrome bc(1) complex; acts as a chaperone for Rip1p and facilitates its insertion into the complex at a late stage of assembly; localized to the mitochondrial matrix; null mutant exhibits a respiratory growth defect and reduced mitochondrial zinc levels, which is characteristic of mutations affecting bc(1) complex assembly; member of the LYR protein family…
MMR1	175	1.238	0.106	Phosphorylated protein of the mitochondrial outer membrane; localizes only to mitochondria of the bud; interacts with Myo2p to mediate mitochondrial distribution to buds; mRNA is targeted to the bud via the transport system involving She2p
CYC1	176	1.236	-0.149	Cytochrome c, isoform 1; also known as iso-1-cytochrome c; electron carrier of mitochondrial intermembrane space that transfers electrons from ubiquinone-cytochrome c oxidoreductase to cytochrome c oxidase during cellular respiration; CYC1 has a paralog, CYC7, that arose from the whole genome duplication; human homolog CYC1 can complement yeast null mutant; mutations in human CYC1 cause insulin-r…
GEF1	177	1.235	-0.261	Voltage-gated chloride channel; localized to the golgi, the endosomal system, and plasma membrane; involved in cation homeostasis; highly homologous to vertebrate voltage-gated chloride channels; modulates TBSV model (+) RNA virus replication by regulating copper metabolism
STV1	178	1.226	0.895	Subunit a of the vacuolar-ATPase V0 domain; one of two isoforms (Stv1p and Vph1p); Stv1p is located in V-ATPase complexes of the Golgi and endosomes while Vph1p is located in V-ATPase complexes of the vacuole
YSC83	179	1.213	0.581	Non-essential mitochondrial hypothetical protein; mRNA induced during meiosis, peaking between mid to late prophase of meiosis I; similar to S. douglasii YSD83
MRPL25	180	1.204	-1.518	Mitochondrial ribosomal protein of the large subunit; mutation confers increased replicative lifespan
YML009c	181	1.202	0.069	Mitochondrial ribosomal protein of the large subunit
