## Supplementary material for "CRI-SPA – a mating based CRISPR-Cas9 assisted method for high-throughput genetic modification of yeast strain libraries": Supp Table 3C Failing Genes

gene	Yield_Rank	Yield_Score	Size_Score	Description
YOR186W	na	na	na	hypothetical protein; proper regulation of expression during heat stress is sphingolipid-dependent; mCherry fusion protein localizes to the vacuole; YOR186W has a paralog, YLR297W, that arose from the whole genome duplication
STE11	na	na	na	Signal transducing MEK kinase; involved in pheromone response and pseudohyphal/invasive growth pathways where it phosphorylates Ste7p, and the high osmolarity response pathway, via phosphorylation of Pbs2p; regulated by Ste20p and Ste50p; protein abundance increases in response to DNA replication stress
YHR177W	na	na	na	Putative transcription factor containing a WOPR domain; binds DNA in vitro; similar to C. albicans Wor1p transcription factor that regulates white-opaque switching; overexpression causes a cell cycle delay or arrest
FUS3	na	na	na	Mitogen-activated serine/threonine protein kinase involved in mating; phosphoactivated by Ste7p; substrates include Ste12p, Far1p, Bni1p, Sst2p; inhibits invasive growth during mating by phosphorylating Tec1p, promoting its; inhibits recruitment of Ste5p, Cdc42p-mediated asymmetry and mating morphogenesis
KAR4	na	na	na	Transcription factor required for response to pheromones; also required during meiosis; exists in two forms, a slower-migrating form more abundant during vegetative growth and a faster-migrating form induced by pheromone
RIB1	na	na	na	GTP cyclohydrolase II; catalyzes the first step of the riboflavin biosynthesis pathway
DSE2	na	na	na	Daughter cell-specific secreted protein with similarity to glucanases; degrades cell wall from the daughter side causing daughter to separate from mother; expression is repressed by cAMP
IMP2'	na	na	na	Transcriptional activator involved in maintenance of ion homeostasis; also involved in protection against DNA damage caused by bleomycin and other oxidants; contains a C-terminal leucine-rich repeat
CDC26	na	na	na	Subunit of the Anaphase-Promoting Complex/Cyclosome (APC/C); which is a ubiquitin-protein ligase required for degradation of anaphase inhibitors, including mitotic cyclins, during the metaphase/anaphase transition; relocalizes to the cytosol in response to hypoxia
TIR3	na	na	na	Cell wall mannoprotein; member of Srp1p/Tip1p family of serine-alanine-rich proteins; expressed under anaerobic conditions and required for anaerobic growth; TIR3 has a paralog, TIR2, that arose from the whole genome duplication
MGT1	na	na	na	DNA repair methyltransferase (6-O-methylguanine-DNA methylase); involved in protection against DNA alkylation damage
YOR105W	na	na	na	hypothetical protein; expressed at both mRNA and protein levels
FYV7	na	na	na	Essential protein required for maturation of 18S rRNA; required for survival upon exposure to K1 killer toxin
CEX1	na	na	na	Component of nuclear aminoacylation-dependent tRNA export pathway; cytoplasmic; interacts with nuclear pore component Nup116p; copurifies with tRNA export receptors Los1p and Msn5p, as well as eIF-1a; required for activation of RAN GTPase Gsp1p and dissociation of receptor-tRNA-Gsp1p export complex; recruits Rna1p from cytoplasm to NPC, facilitates Rna1p activation of Gsp1p GTPase activity by ena…
YFL035C-B	na	na	na	No Description Found
RPS24B	na	na	na	Protein component of the small (40S) ribosomal subunit; homologous to mammalian ribosomal protein S24, no bacterial homolog; RPS24B has a paralog, RPS24A, that arose from the whole genome duplication
YOR314W	na	na	na	hypothetical protein; conserved across S. cerevisiae strains
MNI1	na	na	na	No Description Found
MFA1	na	na	na	Mating pheromone a-factor; made by a cells; interacts with alpha cells to induce cell cycle arrest and other responses leading to mating; biogenesis involves C-terminal modification, N-terminal proteolysis, and export; also encoded by MFA2
STE20	na	na	na	Cdc42p-activated signal transducing kinase; involved in pheromone response, pseudohyphal/invasive growth, vacuole inheritance, down-regulation of sterol uptake; GBB motif binds Ste4p; member of the PAK (p21-activated kinase) family
CLC1	na	na	na	Clathrin light chain; subunit of the major coat protein involved in intracellular protein transport and endocytosis; regulates endocytic progression; thought to regulate clathrin function; the clathrin triskelion is a trimeric molecule composed of three heavy chains that radiate from a vertex and three light chains which bind noncovalently near the vertex of the triskelion
MBB1	na	na	na	hypothetical protein; conserved among S. cerevisiae strains, not conserved in closely related Saccharomyces species; protein detected in large-scale protein-protein interaction studies; YJL199C is not an essential gene
HTL1	na	na	na	Component of the RSC chromatin remodeling complex; RSC functions in transcriptional regulation and elongation, chromosome stability, and establishing sister chromatid cohesion; involved in telomere maintenance
ERG4	na	na	na	C-24(28) sterol reductase; catalyzes the final step in ergosterol biosynthesis; mutants are viable, but lack ergosterol
DIG1	na	na	na	MAP kinase-responsive inhibitor of the Ste12p transcription factor; involved in the regulation of mating-specific genes and the invasive growth pathway; related regulators Dig1p and Dig2p bind to Ste12p; DIG1 has a paralog, DIG2, that arose from the whole genome duplication
TUM1	na	na	na	Rhodanese domain sulfur transferase; accepts persulfite from Nfs1p and transfers it to Uba4p in the pathway for 2-thiolation of the wobble uridine base of tRNAs; also stimulates sulfur transfer by Nfs1p; may be mitochondrially localized
PEP7	na	na	na	Adaptor protein involved in vesicle-mediated vacuolar protein sorting; multivalent adaptor protein; facilitates vesicle-mediated vacuolar protein sorting by ensuring high-fidelity vesicle docking and fusion, which are essential for targeting of vesicles to the endosome; required for vacuole inheritance
QDR2	na	na	na	Plasma membrane transporter of the major facilitator superfamily; member of the 12-spanner drug:H(+) antiporter DHA1 family; exports copper; has broad substrate specificity and can transport many mono- and divalent cations; transports a variety of drugs and is required for resistance to quinidine, barban, cisplatin, and bleomycin; contributes to potassium homeostasis; expression is regulated by c…
FUN12	na	na	na	Translation initiation factor eIF5B; GTPase that promotes Met-tRNAiMet binding to ribosomes and ribosomal subunit joining; promotes GTP-dependent maturation of 18S rRNA by Nob1p; protein abundance increases in response to DNA replication stress; homolog of bacterial IF2
SIR4	na	na	na	SIR protein involved in assembly of silent chromatin domains; silent information regulator (SIR) along with SIR2 and SIR3; involved in assembly of silent chromatin domains at telomeres and the silent mating-type loci; some alleles of SIR4 prolong lifespan; required for telomere hypercluster formation in quiescent yeast cells
PAF1	na	na	na	Component of the Paf1p complex involved in transcription elongation; binds to and modulates the activity of RNA polymerases I and II; required for expression of a subset of genes, including cell cycle-regulated genes; involved in SER3 repression by helping to maintain SRG1 transcription-dependent nucleosome occupancy; homolog of human PD2/hPAF1
CST26	na	na	na	Acyltransferase; enzyme mainly responsible for the introduction of saturated very long chain fatty acids into neo-synthesized molecules of phosphatidylinositol; required for incorporation of stearic acid into phosphatidylinositol; affects chromosome stability when overexpressed; CST26 has a paralog, YDR018C, that arose from the whole genome duplication
AXL1	na	na	na	Haploid specific endoprotease of a-factor mating pheromone; performs one of two N-terminal cleavages during maturation of a-factor mating pheromone; required for axial budding pattern of haploid cells
NCR1	na	na	na	Vacuolar membrane protein; transits through the biosynthetic vacuolar protein sorting pathway, involved in sphingolipid metabolism; cells lacking Ncr1p exhibit high levels of long chain bases (LCB), similar to the accumulation of high amounts of lipids observed in patients with Neimann-Pick C, a disease caused by loss-of-function mutations in NPC1, the functional ortholog of Ncr1p
SHS1	na	na	na	Component of the septin ring that is required for cytokinesis; present at the ends of rod-like septin hetero-oligomers; C-terminal extension is important for recruitment of Bni5p to the mother-bud neck, which in turn is required for Myo1p recruitment and cytokinesis; undergoes sumoylation and phosphorylation during mitosis; protein abundance increases in response to DNA replication stress
CYC8	na	na	na	General transcriptional co-repressor; acts together with Tup1p; also acts as part of a transcriptional co-activator complex that recruits the SWI/SNF and SAGA complexes to promoters; can form the prion [OCT+]
REV1	na	na	na	Deoxycytidyl transferase; involved in repair of abasic sites and adducted guanines in damaged DNA by translesion synthesis (TLS); forms a complex with the subunits of DNA polymerase zeta, Rev3p and Rev7p; relocalizes from nucleus to cytoplasm upon DNA replication stress
VPS38	na	na	na	Part of a Vps34p phosphatidylinositol 3-kinase complex; functions in carboxypeptidase Y (CPY) sorting; binds Vps30p and Vps34p to promote production of phosphatidylinositol 3-phosphate (PtdIns3P) which stimulates kinase activity; required for overflow degradation of misfolded proteins when ERAD is saturated
SPT8	na	na	na	Subunit of the SAGA transcriptional regulatory complex; not present in SAGA-like complex SLIK/SALSA; required for SAGA-mediated inhibition at some promoters
APL2	na	na	na	Beta-adaptin subunit of the clathrin-associated protein (AP-1) complex; binds clathrin; involved in clathrin-dependent Golgi protein sorting; protein abundance increases in response to DNA replication stress
RAD2	na	na	na	Single-stranded DNA endonuclease; cleaves single-stranded DNA during nucleotide excision repair to excise damaged DNA; subunit of Nucleotide Excision Repair Factor 3 (NEF3); homolog of human XPG protein
YNR068C	na	na	na	hypothetical protein; exhibits homology to C-terminal end of Bul1p; expressed as a readthrough product of BSC5, the readthrough locus being termed BUL3; the BUL3 readthrough product is involved in ubiquitin-mediated sorting of plasma membrane proteins and interacts with WW domains of Rsp5p in vitro, but in a functionally different way than the non-readthrough form
ECM31	na	na	na	Ketopantoate hydroxymethyltransferase; required for pantothenic acid biosynthesis, converts 2-oxoisovalerate into 2-dehydropantoate
STE2	na	na	na	Receptor for alpha-factor pheromone; seven transmembrane-domain GPCR that interacts with both pheromone and a heterotrimeric G protein to initiate the signaling response that leads to mating between haploid a and alpha cells
CLB1	na	na	na	B-type cyclin involved in cell cycle progression; activates Cdc28p to promote the transition from G2 to M phase; accumulates during G2 and M, then targeted via a destruction box motif for ubiquitin-mediated degradation by the proteasome; CLB1 has a paralog, CLB2, that arose from the whole genome duplication
KEX1	na	na	na	Cell death protease essential for hypochlorite-induced apoptosis; involved in the processing of killer toxin and alpha factor precursor; cleaves Lys and Arg residues from the C-terminus of peptides and proteins
UBX6	na	na	na	UBX (ubiquitin regulatory X) domain-containing protein; interacts with Cdc48p, transcription is repressed when cells are grown in media containing inositol and choline; UBX6 has a paralog, UBX7, that arose from the whole genome duplication
VPS33	na	na	na	ATP-binding protein that is a subunit of the HOPS and CORVET complexes; essential for protein sorting, vesicle docking, and fusion at the vacuole; binds to SNARE domains
APQ13	na	na	na	No Description Found
NPL6	na	na	na	Component of the RSC chromatin remodeling complex; interacts with Rsc3p, Rsc30p, Ldb7p, and Htl1p to form a module important for a broad range of RSC functions
BAR1	na	na	na	Aspartyl protease; secreted into the periplasmic space of mating type a cell; helps cells find mating partners; cleaves and inactivates alpha factor allowing cells to recover from alpha-factor-induced cell cycle arrest
ATG11	na	na	na	Adapter protein for pexophagy and the Cvt targeting pathway; directs receptor-bound cargo to the phagophore assembly site (PAS) for packaging into vesicles; required for recruiting other proteins to the PAS; recruits Dnm1p to facilitate fission of mitochondria that are destined for removal by mitophagy
BUD16	na	na	na	Putative pyridoxal kinase; a key enzyme involved in pyridoxal 5'-phosphate synthesis, the active form of vitamin B6; required for genome integrity; involved in bud-site selection; similarity to yeast BUD17 and human pyridoxal kinase (PDXK)
INH1	na	na	na	Protein that inhibits ATP hydrolysis by the F1F0-ATP synthase; inhibitory function is enhanced by stabilizing proteins Stf1p and Stf2p; has a calmodulin-binding motif and binds calmodulin in vitro; INH1 has a paralog, STF1, that arose from the whole genome duplication
YKL069W	na	na	na	Methionine-R-sulfoxide reductase; reduces the R enantiomer of free Met-SO, in contrast to Ycl033Cp which reduces Met-R-SO in a peptide linkage; has a role in protection against oxidative stress; relative distribution to the nucleus increases upon DNA replication stress
ISA2	na	na	na	Protein required for maturation of mitochondrial [4Fe-4S] proteins; functions in a complex with Isa1p and possibly Iba57p; localizes to the mitochondrial intermembrane space, overexpression of ISA2 suppresses grx5 mutations
COX9	na	na	na	Subunit VIIa of cytochrome c oxidase (Complex IV); Complex IV is the terminal member of the mitochondrial inner membrane electron transport chain
UGA1	na	na	na	Gamma-aminobutyrate (GABA) transaminase; also known as 4-aminobutyrate aminotransferase; involved in the 4-aminobutyrate and glutamate degradation pathways; required for normal oxidative stress tolerance and nitrogen utilization; protein abundance increases in response to DNA replication stress
MIP6	na	na	na	Putative RNA-binding protein; interacts with Mex67p, which is a component of the nuclear pore involved in nuclear mRNA export; MIP6 has a paralog, PES4, that arose from the whole genome duplication
YER158C	na	na	na	hypothetical protein; potentially phosphorylated by Cdc28p; YER158C has a paralog, AFR1, that arose from the whole genome duplication
